# Tiled-ClickSeq for targeted sequencing of complete coronavirus genomes with simultaneous capture of RNA recombination and minority variants

**DOI:** 10.1101/2021.03.10.434828

**Authors:** Elizabeth Jaworski, Rose M. Langsjoen, Brooke Mitchell, Barbara Judy, Patrick Newman, Jessica A. Plante, Kenneth S. Plante, Aaron L. Miller, Yiyang Zhou, Daniele Swetnam, Stephanea Sotcheff, Victoria Morris, Nehad Saada, Rafael Machado, Allan McConnell, Steve Widen, Jill Thompson, Jianli Dong, Ping Ren, Rick B. Pyles, Thomas Ksiazek, Vineet D. Menachery, Scott C. Weaver, Andrew Routh

**Affiliations:** Department of Biochemistry and Molecular Biology, The University of Texas Medical Branch, Galveston, TX, USA; ClickSeq Technologies LLC, Galveston, TX, USA; World Reference Center for Emerging Viruses and Arboviruses, University of Texas Medical Branch, Galveston, TX, USA; Department of Microbiology and Immunology, The University of Texas Medical Branch, Galveston, TX, USA; Department of Pediatrics, University of Texas Medical Branch, Galveston, TX, USA; Department of Pathology, University of Texas Medical Branch, Galveston TX, USA; Institute for Human Infections and Immunity, University of Texas Medical Branch, Galveston, TX, USA; Next-Generation Sequencing Core, The University of Texas Medical Branch, Galveston, TX, USA; Sealy Centre for Structural Biology and Molecular Biophysics, University of Texas Medical Branch, Galveston, Texas, USA

## Abstract

High-throughput genomics of SARS-CoV-2 is essential to characterize virus evolution and to identify adaptations that affect pathogenicity or transmission. While single-nucleotide variations (SNVs) are commonly considered as driving virus adaption, RNA recombination events that delete or insert nucleic acid sequences are also critical. Whole genome targeting sequencing of SARS-CoV-2 is typically achieved using pairs of primers to generate cDNA amplicons suitable for Next-Generation Sequencing (NGS). However, paired-primer approaches impose constraints on where primers can be designed, how many amplicons are synthesized and requires multiple PCR reactions with non-overlapping primer pools. This imparts sensitivity to underlying SNVs and fails to resolve RNA recombination junctions that are not flanked by primer pairs. To address these limitations, we have designed an approach called *‘Tiled-ClickSeq’*, which uses hundreds of tiled-primers spaced evenly along the virus genome in a single reverse-transcription reaction. The other end of the cDNA amplicon is generated by azido-nucleotides that stochastically terminate cDNA synthesis, removing the need for a paired-primer. A sequencing adaptor containing a Unique Molecular Identifier (UMI) is appended to the cDNA fragment using click-chemistry and a PCR reaction generates a final NGS library. Tiled-ClickSeq provides complete genome coverage, including the 5’UTR, at high depth and specificity to the virus on both Illumina and Nanopore NGS platforms. Here, we analyze multiple SARS-CoV-2 isolates and clinical samples to simultaneously characterize minority variants, sub-genomic mRNAs (sgmRNAs), structural variants (SVs) and D-RNAs. Tiled-ClickSeq therefore provides a convenient and robust platform for SARS-CoV-2 genomics that captures the full range of RNA species in a single, simple assay.
