## Supplementary material for "Tiled-ClickSeq for targeted sequencing of complete coronavirus genomes with simultaneous capture of RNA recombination and minority variants": SData 1: CoV_Primers_v1_wSeqs.txt

NC_045512.2	553	578	CoV_70	1	-	TGTCTCACCACTACGACCGTAC
NC_045512.2	944	969	CoV_71	1	-	GTTCACGGCAGCAGTATACACC
NC_045512.2	1402	1427	CoV_72	1	-	TTCGGCAAGACTATGCTCAGGT
NC_045512.2	1876	1901	CoV_73	1	-	TACAACACGAGCAGCCTCTGAT
NC_045512.2	2320	2345	CoV_74	1	-	AGAGTCAGCACACAAAGCCAAA
NC_045512.2	2716	2741	CoV_75	1	-	AGTAACCTTTGTTGGTGCACCG
NC_045512.2	3145	3170	CoV_76	1	-	AGCAGAAGTGGCACCAAATTCC
NC_045512.2	3601	3626	CoV_77	1	-	GCCGACAACATGAAGACAGTGT
NC_045512.2	4055	4080	CoV_78	1	-	ACAAGAGTGGCAGAATCTGGATG
NC_045512.2	4503	4528	CoV_79	1	-	GCACCATAATCAACCACACCCT
NC_045512.2	4885	4910	CoV_80	1	-	CCATCTAGGTGGAATGTGGTAGGA
NC_045512.2	5338	5363	CoV_81	1	-	AGCATCTTGTAGAGCAGGTGGA
NC_045512.2	5795	5820	CoV_82	1	-	AGCACCGTCTATGCAATACAAAGT
NC_045512.2	6189	6214	CoV_83	1	-	GCTCCTTTCTTAAAAGAGGGTGTGT
NC_045512.2	6632	6657	CoV_84	1	-	ACAGCAGCTAAACCATGAGTAGC
NC_045512.2	7000	7025	CoV_85	1	-	AACACCTAAAGCAGCGGTTGAG
NC_045512.2	7380	7405	CoV_86	1	-	GCTGAAATCGGGGCCATTTGTA
NC_045512.2	7827	7852	CoV_87	1	-	AGCTCTCAGGTTGTCTAAGTTAACAA
NC_045512.2	8302	8327	CoV_88	1	-	ACGGGGTGTCATGTTTTCAACT
NC_045512.2	8778	8803	CoV_89	1	-	TAACTACCACCACGCTGGCTAA
NC_045512.2	9220	9245	CoV_90	1	-	TGATCTTTCACAAGTGCCGTGC
NC_045512.2	9644	9669	CoV_91	1	-	AGGTGTGAACATAACCATCCACTG
NC_045512.2	10040	10065	CoV_92	1	-	AACCACTCTGCAAAACAGCTGA
NC_045512.2	10430	10455	CoV_93	1	-	TGGGCCTCATAGCACATTGGTA
NC_045512.2	10816	10841	CoV_94	1	-	AACGGCAATTCCAGTTTGAGCA
NC_045512.2	11231	11256	CoV_95	1	-	TACGCATCACCCAACTAGCAGG
NC_045512.2	11649	11674	CoV_96	1	-	GCGGTTGAGTAAACAAAAGAGGC
NC_045512.2	12072	12097	CoV_97	1	-	GCTTGTAAGGTTGCCCTGTTGT
NC_045512.2	12539	12564	CoV_98	1	-	GGATTTCCCACAATGCTGATGC
NC_045512.2	13003	13028	CoV_99	1	-	TTGTAGACGTACTGTGGCAGCT
NC_045512.2	13439	13464	CoV_100	1	-	ACGATTGTGCATCAGCTGACTG
NC_045512.2	13835	13860	CoV_101	1	-	TGTCACAATTACCTTCATCAAAATGCC
NC_045512.2	14307	14332	CoV_102	1	-	TGGGTGGTATGTCTGATCCCAA
NC_045512.2	14765	14790	CoV_103	1	-	GCAGCATTACCATCCTGAGCAA
NC_045512.2	15224	15249	CoV_104	1	-	AACATGTTGTGCCAACCACCAT
NC_045512.2	15655	15680	CoV_105	1	-	GCGTAAAACTCATTCACAAAGTCTGT
NC_045512.2	16110	16135	CoV_106	1	-	TGTGTCCTGTTAACTCATCATGTAGC
NC_045512.2	16570	16595	CoV_107	1	-	CACCAGCATTTGTCCAGTCACA
NC_045512.2	16949	16974	CoV_108	1	-	TGCTCTTGTGGCACTAGTGTAG
NC_045512.2	17394	17419	CoV_109	1	-	AGCACGTAATCTGGCATTGACA
NC_045512.2	17830	17855	CoV_110	1	-	GAGCCCTGTGATGAATCAACAGT
NC_045512.2	18254	18279	CoV_111	1	-	GCTTCTTCGCGGGTGATAAACA
NC_045512.2	18647	18672	CoV_112	1	-	CATAGACAACAGGTGCGCTCAG
NC_045512.2	19092	19117	CoV_113	1	-	GTCACTACAAGGCTGTGCATCA
NC_045512.2	19549	19574	CoV_114	1	-	AAACCCACAAGCTAAAGCCAGC
NC_045512.2	19960	19985	CoV_115	1	-	CAGTGAGTGGTGCACAAATCGT
NC_045512.2	20355	20380	CoV_116	1	-	GTCCAATCAGTAGATGTAAACCACCT
NC_045512.2	20770	20795	CoV_117	1	-	TTGCGACATTCATCATTATGCCTTT
NC_045512.2	21220	21245	CoV_118	1	-	TAACAAAGGCTGTCCACCATGC
NC_045512.2	21621	21646	CoV_119	1	-	GCAGGGGGTAATTGAGTTCTGG
NC_045512.2	22014	22039	CoV_120	1	-	ACTCTGAACTCACTTTCCATCCAAC
NC_045512.2	22424	22449	CoV_121	1	-	GGTCAAGTGCACAGTCTACAGC
NC_045512.2	22851	22876	CoV_122	1	-	TTCCAAGCTATAACGCAGCCTG
NC_045512.2	23272	23297	CoV_123	1	-	ACGGACAGCATCAGTAGTGTCA
NC_045512.2	23656	23681	CoV_124	1	-	GCAACTGAATTTTCTGCACCAAGT
NC_045512.2	24044	24069	CoV_125	1	-	TGATGAAGCCAGCATCTGCAAG
NC_045512.2	24516	24541	CoV_126	1	-	TGCACTTCAGCCTCAACTTTGT
NC_045512.2	24925	24950	CoV_127	1	-	ACAACATCACAGTTACCAGACACA
NC_045512.2	25348	25373	CoV_128	1	-	TTTGACTCCTTTGAGCACTGGC
NC_045512.2	25769	25794	CoV_129	1	-	CATTTCCAGCAAAGCCAAAGCC
NC_045512.2	26203	26228	CoV_130	1	-	GTGCTTACAAAGGCACGCTAGT
NC_045512.2	26619	26644	CoV_131	1	-	TGGCATAGGCAAATTGTAGAAGACA
NC_045512.2	27028	27053	CoV_132	1	-	AGCGTTCGTGATGTAGCAACAG
NC_045512.2	27499	27524	CoV_133	1	-	TGCCCTCGTATGTTCCAGAAGA
NC_045512.2	27924	27949	CoV_134	1	-	TGGTGAAATGCAGCTACAGTTGT
NC_045512.2	28330	28355	CoV_135	1	-	ACTGCCAGTTGAATCTGAGGGT
NC_045512.2	28784	28809	CoV_136	1	-	CTCTGCTCCCTTCTGCGTAGAA
NC_045512.2	29206	29231	CoV_137	1	-	CGACATTCCGAAGAACGCTGAA
NC_045512.2	29605	29630	CoV_138	1	-	ACGAGAATTCATTCTGCACAAGAGT
NC_045512.2	29824	29849	CoV_139	1	-	AAAATCACATGGGGATAGCACTACT
