## Supplementary material for "Tiled-ClickSeq for targeted sequencing of complete coronavirus genomes with simultaneous capture of RNA recombination and minority variants": SData 1: CoV_TCS_v2_wSeqs.bed.txt

track name=TiledCoV description="TiledCoV"
NC_045512.2	43	68	TCSv2-CoV_1	1	-	AGAGAACAGATCTACAAGAGATCGA
NC_045512.2	147	172	TCSv2-CoV_1	1	-	GTTACTCGTGTCCTGTCAACGACAG
NC_045512.2	196	221	TCSv2-CoV_1	1	-	TCGGCTGCAACACGGACGAAACCGT
NC_045512.2	251	276	TCSv2-CoV_1	1	-	GGCTCTCCATCTTACCTTTCGGTCA
NC_045512.2	303	328	TCSv2-CoV_1	1	-	AAAACAGGCAAACTGAGTTGGACGT
NC_045512.2	340	365	TCSv2-CoV_1	1	-	GTCTCCAAAGCCACGTACGAGCACG
NC_045512.2	392	417	TCSv2-CoV_1	1	-	AAGTGCCATCTTTAAGATGTTGACG
NC_045512.2	491	516	TCSv2-CoV_1	1	-	CATGACCATGAGGTGCAGTTCGAGC
NC_045512.2	554	579	TCSv2-CoV_1	1	-	CAAGTGTCTCACCACTACGACCGTA
NC_045512.2	616	641	TCSv2-CoV_1	1	-	CTTACGAAGAAGAACCTTGCGGTAA
NC_045512.2	670	695	TCSv2-CoV_1	1	-	AAATGACTTTAGATCGGCGCCGTAA
NC_045512.2	784	809	TCSv2-CoV_1	1	-	TGCCCCTCCGTTAAGCTCACGCATG
NC_045512.2	821	846	TCSv2-CoV_1	1	-	CAGGGCCACAGAAGTTGTTATCGAC
NC_045512.2	884	909	TCSv2-CoV_1	1	-	AAGTGCATGAAGCTTTACCAGCACG
NC_045512.2	913	938	TCSv2-CoV_1	1	-	AGTGTCAATAAAGTCCAGTTGTTCG
NC_045512.2	956	981	TCSv2-CoV_1	1	-	CAATTTCATGCTCATGTTCACGGCA
NC_045512.2	986	1011	TCSv2-CoV_1	1	-	AGCTCTTTTCAGAACGTTCCGTGTA
NC_045512.2	1059	1084	TCSv2-CoV_1	1	-	AAATTTGGACATTCCCCATTGAAGG
NC_045512.2	1181	1206	TCSv2-CoV_1	1	-	GGTTGCATTCATTTGGTGACGCAAC
NC_045512.2	1288	1313	TCSv2-CoV_1	1	-	CAAATTCTCAGTGCCACAAAATTCG
NC_045512.2	1337	1362	TCSv2-CoV_1	1	-	CAACAGCATTTTGGGGTAAGTAACC
NC_045512.2	1416	1441	TCSv2-CoV_1	1	-	CCAGATTCATTATGGTATTCGGCAA
NC_045512.2	1469	1494	TCSv2-CoV_1	1	-	CACAGCCTCCAAAGGCAATAGTGCG
NC_045512.2	1546	1571	TCSv2-CoV_1	1	-	ATGGTTACAACCTATGTTAGCGCTA
NC_045512.2	1594	1619	TCSv2-CoV_1	1	-	AAGAAGGTTGTCATTAAGACCTTCG
NC_045512.2	1696	1721	TCSv2-CoV_1	1	-	ACTTGTGGAAGCAGAAAAAGATGCC
NC_045512.2	1726	1751	TCSv2-CoV_1	1	-	ATCCAAACCTTTCACAGTTTCCACA
NC_045512.2	1888	1913	TCSv2-CoV_1	1	-	GGAGAAAATTGATCGTACAACACGA
NC_045512.2	1913	1938	TCSv2-CoV_1	1	-	AATTTTGAGCAGTTTCAAGAGTGCG
NC_045512.2	2054	2079	TCSv2-CoV_1	1	-	CACCACCTGTAATGTAGGCCATTAC
NC_045512.2	2092	2117	TCSv2-CoV_1	1	-	AAAGATGTTAGTTAGCCACTGCGAA
NC_045512.2	2244	2269	TCSv2-CoV_1	1	-	GCACAGGTGACAATTTGTCCACCGA
NC_045512.2	2397	2422	TCSv2-CoV_1	1	-	TTTCTGTACAATCCCTTTGAGTGCG
NC_045512.2	2512	2537	TCSv2-CoV_1	1	-	GACAACTTCCTCTGTTAACACTTCT
NC_045512.2	2635	2660	TCSv2-CoV_1	1	-	CTTTTCTGTGTCTTTGATTTCGAGC
NC_045512.2	2731	2756	TCSv2-CoV_1	1	-	CACAGTGTCATCACCAAAAGTAACC
NC_045512.2	2874	2899	TCSv2-CoV_1	1	-	GCATCTGCCACAACACAGGCGAACT
NC_045512.2	2940	2965	TCSv2-CoV_1	1	-	CACTCATCTAAATCAATGCCCAGTG
NC_045512.2	3107	3132	TCSv2-CoV_1	1	-	GGTAATCATCTTCAGTACCATACTC
NC_045512.2	3237	3262	TCSv2-CoV_1	1	-	GTCTGATTGTCCTCACTGCCGTCTT
NC_045512.2	3311	3336	TCSv2-CoV_1	1	-	CAATAGTCTGAACAACTGGTGTAAG
NC_045512.2	3430	3455	TCSv2-CoV_1	1	-	AACATTGGCTGCATTAACAACCACT
NC_045512.2	3552	3577	TCSv2-CoV_1	1	-	ACACAACTACCACCCACTTTAAGTG
NC_045512.2	3615	3640	TCSv2-CoV_1	1	-	CCTTTGTTAACATTTGGGCCGACAA
NC_045512.2	3773	3798	TCSv2-CoV_1	1	-	AGACAGCTAAGTAGACATTTGTGCG
NC_045512.2	3872	3897	TCSv2-CoV_1	1	-	CTTCCTCTTTAGGAATCTCAGCGAT
NC_045512.2	4044	4069	TCSv2-CoV_1	1	-	GCAGAATCTGGATGAAGATTGCCAT
NC_045512.2	4163	4188	TCSv2-CoV_1	1	-	CACCAGCCTTTTTAGTAGGTATAAC
NC_045512.2	4202	4227	TCSv2-CoV_1	1	-	GCACTTTTCTCAAAGCTTTCGCTAG
NC_045512.2	4271	4296	TCSv2-CoV_1	1	-	TCTTTGCCTCCTCTACAGTGTAACC
NC_045512.2	4388	4413	TCSv2-CoV_1	1	-	CTGCATGTGCAAGCATTTCTCGCAA
NC_045512.2	4420	4445	TCSv2-CoV_1	1	-	CACACAGACAGGCATTAATTTGCGT
NC_045512.2	4539	4564	TCSv2-CoV_1	1	-	GACGCTACAGTTGTTTTACTGGTGT
NC_045512.2	4655	4680	TCSv2-CoV_1	1	-	GCACTTTGAGAGATCTCATATACCG
NC_045512.2	4786	4811	TCSv2-CoV_1	1	-	GGACCAATCTTTATAGGAACCAGCA
NC_045512.2	4900	4925	TCSv2-CoV_1	1	-	AAAGGTGATAACTTCACCATCTAGG
NC_045512.2	5006	5031	TCSv2-CoV_1	1	-	TCATTGACATGTCCACAACTTGCGT
NC_045512.2	5164	5189	TCSv2-CoV_1	1	-	ACTAGGATCAGTTGTGTGGTAGTAC
NC_045512.2	5281	5306	TCSv2-CoV_1	1	-	CAATGCAGTGGCAAGATAACAGTTG
NC_045512.2	5384	5409	TCSv2-CoV_1	1	-	AGATAAGTGCACAAAAGTTAGCAGC
NC_045512.2	5512	5537	TCSv2-CoV_1	1	-	TTGTCCACAAGTTTTACACACCACG
NC_045512.2	5657	5682	TCSv2-CoV_1	1	-	TAACAAAAGGTGACTCCTGTTGTAC
NC_045512.2	5741	5766	TCSv2-CoV_1	1	-	CACACTGGTAATTACCAGTGTACTC
NC_045512.2	5805	5830	TCSv2-CoV_1	1	-	TTTGTAAGTAAAGCACCGTCTATGC
NC_045512.2	5985	6010	TCSv2-CoV_1	1	-	ACAAGATCAATTGGTTGCTCTGTGA
NC_045512.2	6101	6126	TCSv2-CoV_1	1	-	CTCTTGAAGCAGGTTTCTTATAACC
NC_045512.2	6155	6180	TCSv2-CoV_1	1	-	AATCAATAGCCACCACATCACCATT
NC_045512.2	6296	6321	TCSv2-CoV_1	1	-	CTGGTTTTGTGCTCCAAAGACAACG
NC_045512.2	6449	6474	TCSv2-CoV_1	1	-	CGGTAGTTTTCACATTACACTCAAG
NC_045512.2	6554	6579	TCSv2-CoV_1	1	-	GACTAGAATTGTCTACATAAGCAGC
NC_045512.2	6658	6683	TCSv2-CoV_1	1	-	AGCTATAGTATCCCAAGGGACACTA
NC_045512.2	6736	6761	TCSv2-CoV_1	1	-	ACAAACACGGTTTAAACACCGTGTA
NC_045512.2	6882	6907	TCSv2-CoV_1	1	-	GAAGCCTCTAGACAAAATTTACCGA
NC_045512.2	7002	7027	TCSv2-CoV_1	1	-	ATTAAAACACCTAAAGCAGCGGTTG
NC_045512.2	7058	7083	TCSv2-CoV_1	1	-	AGTTCAAATAGCCTTCTCTGTAACC
NC_045512.2	7100	7125	TCSv2-CoV_1	1	-	GTATAGAACCAGTACAGTAGGTTGC
NC_045512.2	7226	7251	TCSv2-CoV_1	1	-	AAAACCACTCTGCAACTAAGCCAAA
NC_045512.2	7375	7400	TCSv2-CoV_1	1	-	TGAAATCGGGGCCATTTGTACAAGA
NC_045512.2	7508	7533	TCSv2-CoV_1	1	-	ATTCGACTCTTGTTGCTCTATTACG
NC_045512.2	7671	7696	TCSv2-CoV_1	1	-	AACTGTAGTGACAAGTCTCTCGCAA
NC_045512.2	7741	7766	TCSv2-CoV_1	1	-	GGAACCATTCTTCACTGTAACACTA
NC_045512.2	7829	7854	TCSv2-CoV_1	1	-	TAGCTCTCAGGTTGTCTAAGTTAAC
NC_045512.2	7947	7972	TCSv2-CoV_1	1	-	ATAGGTTGACACATAAGCTGACTGT
NC_045512.2	8011	8036	TCSv2-CoV_1	1	-	CATTTTAACTGCAACTTCCGCACTA
NC_045512.2	8104	8129	TCSv2-CoV_1	1	-	TGCAAGTTCAGCTTCTGCAGTTGCA
NC_045512.2	8251	8276	TCSv2-CoV_1	1	-	ACAACTATCGCCAGTAACTTCTATG
NC_045512.2	8321	8346	TCSv2-CoV_1	1	-	AGTCAATACAAGCACCAAGGTCACG
NC_045512.2	8365	8390	TCSv2-CoV_1	1	-	GTTGTGACTTTTTGCTACCTGCGCA
NC_045512.2	8418	8443	TCSv2-CoV_1	1	-	CGTAGTTGTTCAGACAATGACATGA
NC_045512.2	8490	8515	TCSv2-CoV_1	1	-	ACTTGTCTAGTAGTTGCACATGTCA
NC_045512.2	8594	8619	TCSv2-CoV_1	1	-	CAGCAACAAAAAGGAACACAAGTGT
NC_045512.2	8717	8742	TCSv2-CoV_1	1	-	AAGTATCTGTAGATGCTATGTCACG
NC_045512.2	8796	8821	TCSv2-CoV_1	1	-	GGGCAAGCTTTGTCATTAGTATAAC
NC_045512.2	8856	8881	TCSv2-CoV_1	1	-	GTGCCAGGCAAACCAGGCACGACAA
NC_045512.2	8888	8913	TCSv2-CoV_1	1	-	GCAAAAAGTCACCATTAGTTGTGCG
NC_045512.2	8932	8957	TCSv2-CoV_1	1	-	GTAACAGATGTTACCAACTGCACTA
NC_045512.2	8975	9000	TCSv2-CoV_1	1	-	CTGATGTTGCAAAGTCAGTGTACTC
NC_045512.2	9077	9102	TCSv2-CoV_1	1	-	CATAAGCAACAGAACCTTCTAGTAC
NC_045512.2	9209	9234	TCSv2-CoV_1	1	-	CACAAGTGCCGTGCCTACAGTACTC
NC_045512.2	9302	9327	TCSv2-CoV_1	1	-	CACCACAGAAAACTCCTGGTAAAGA
NC_045512.2	9428	9453	TCSv2-CoV_1	1	-	AGTAGGCAAGGCATGTTACTACGAT
NC_045512.2	9548	9573	TCSv2-CoV_1	1	-	CAGGTAAGAATGAGTAAACTGGTGT
NC_045512.2	9652	9677	TCSv2-CoV_1	1	-	AGGTACTAAAGGTGTGAACATAACC
NC_045512.2	9755	9780	TCSv2-CoV_1	1	-	AGGAAACACCATTAAAGACTACACG
NC_045512.2	9799	9824	TCSv2-CoV_1	1	-	ATTTAACAAAAAGGTGCACAGCGCA
NC_045512.2	9844	9869	TCSv2-CoV_1	1	-	AAGAGGTAATAGCACATCACTACGC
NC_045512.2	9966	9991	TCSv2-CoV_1	1	-	CTGAAGTCATTGAGAGCCTTTGCGA
NC_045512.2	10010	10035	TCSv2-CoV_1	1	-	TAGAGGTTTGTGGTGGTTGGTAAAG
NC_045512.2	10154	10179	TCSv2-CoV_1	1	-	CATGTCTTGGACAGTAAACTACGTC
NC_045512.2	10266	10291	TCSv2-CoV_1	1	-	CCAATAACCCTGAGTTGAACATTAC
NC_045512.2	10366	10391	TCSv2-CoV_1	1	-	AAAAGTCTGTCCTGGTTGAATGCGA
NC_045512.2	10396	10421	TCSv2-CoV_1	1	-	TGGTGAACCATTGTAACAAGCTAAC
NC_045512.2	10437	10462	TCSv2-CoV_1	1	-	ATAGTGAAATTGGGCCTCATAGCAC
NC_045512.2	10538	10563	TCSv2-CoV_1	1	-	CAGTTGGTAATTCCATATGGTGCAT
NC_045512.2	10637	10662	TCSv2-CoV_1	1	-	TAACTGTAATAGTTGTGTCCGTACC
NC_045512.2	10688	10713	TCSv2-CoV_1	1	-	GAAACCACCTGTCTCCATTTATAAC
NC_045512.2	10831	10856	TCSv2-CoV_1	1	-	TGAAGCACACATATCTAAAACGGCA
NC_045512.2	10888	10913	TCSv2-CoV_1	1	-	TAAAGCACTACCCAATATGGTACGT
NC_045512.2	10996	11021	TCSv2-CoV_1	1	-	GAGTAACAACCAGTGGTGTGTACCC
NC_045512.2	11108	11133	TCSv2-CoV_1	1	-	CAGACATAGCAATAATACCCATAGC
NC_045512.2	11234	11259	TCSv2-CoV_1	1	-	TCATAATACGCATCACCCAACTAGC
NC_045512.2	11317	11342	TCSv2-CoV_1	1	-	TAGTAACACTACAGCTGATGCATAC
NC_045512.2	11376	11401	TCSv2-CoV_1	1	-	ATAAGTGTCCACACTCTCCTAGCAC
NC_045512.2	11487	11512	TCSv2-CoV_1	1	-	GTAACTACACCTGAGTAGTTAGAAG
NC_045512.2	11527	11552	TCSv2-CoV_1	1	-	ACACATAAAAACAATACCTCTGGCC
NC_045512.2	11665	11690	TCSv2-CoV_1	1	-	AAGAGTCAGTCTAAAGTAGCGGTTG
NC_045512.2	11766	11791	TCSv2-CoV_1	1	-	ATGTTGAGTTTGAAGGCATCTATGC
NC_045512.2	11936	11961	TCSv2-CoV_1	1	-	GAATGTCATTGTGTAACTGGACACA
NC_045512.2	12102	12127	TCSv2-CoV_1	1	-	TATGATGGAAGGGAACTAAACTCTG
NC_045512.2	12258	12283	TCSv2-CoV_1	1	-	TCAGCCATCTTTTCCAACTTACGTT
NC_045512.2	12345	12370	TCSv2-CoV_1	1	-	GTGAAAAGCATTGTCTGCATAGCAC
NC_045512.2	12429	12454	TCSv2-CoV_1	1	-	GGTATTATGTTCAAGGGAACACAAC
NC_045512.2	12545	12570	TCSv2-CoV_1	1	-	CAACCTGTTGGATTTCCCACAATGC
NC_045512.2	12623	12648	TCSv2-CoV_1	1	-	CAATAAGAGGCCATGCTAAATTAGG
NC_045512.2	12735	12760	TCSv2-CoV_1	1	-	TCAGTGCAAGCAGTTTGTGTAGTAC
NC_045512.2	12773	12798	TCSv2-CoV_1	1	-	CTCCCTTTGTTGTGTTGTAGTAAGC
NC_045512.2	12873	12898	TCSv2-CoV_1	1	-	GGTTCCAGTTCTGTATAGATAGTAC
NC_045512.2	12983	13008	TCSv2-CoV_1	1	-	CAGCTAAACTACCAAGTACCATACC
NC_045512.2	13029	13054	TCSv2-CoV_1	1	-	TTGGCAGGCACTTCTGTTGCATTAC
NC_045512.2	13118	13143	TCSv2-CoV_1	1	-	TAGTGATTGGTTGTCCCCCACTAGC
NC_045512.2	13253	13278	TCSv2-CoV_1	1	-	TTGGATGATCTATGTGGCAACGGCA
NC_045512.2	13332	13357	TCSv2-CoV_1	1	-	GTAAAACCCACAGGGTCATTAGCAC
NC_045512.2	13397	13422	TCSv2-CoV_1	1	-	GTTGATCACAACTACAGCCATAACC
NC_045512.2	13473	13498	TCSv2-CoV_1	1	-	AAGACGGGCTGCACTTACACCGCAA
NC_045512.2	13527	13552	TCSv2-CoV_1	1	-	GATGTCAAAAGCCCTGTATACGACA
NC_045512.2	13600	13625	TCSv2-CoV_1	1	-	CTTCGTCCTTTTCTTGGAAGCGACA
NC_045512.2	13706	13731	TCSv2-CoV_1	1	-	GCAACAGCTGGACAATCCTTAAGTA
NC_045512.2	13815	13840	TCSv2-CoV_1	1	-	ATGCCTTAAAGCATAGACGAGGTCT
NC_045512.2	13981	14006	TCSv2-CoV_1	1	-	TTTTTAACAAAGCTTGGCGTACACG
NC_045512.2	14029	14054	TCSv2-CoV_1	1	-	GTACACCAACAATACCAGCATTTCG
NC_045512.2	14096	14121	TCSv2-CoV_1	1	-	GGCGTGGTTTGTATGAAATCACCGA
NC_045512.2	14264	14289	TCSv2-CoV_1	1	-	AAGAGTTTTAACCTCTCTTCCGTGA
NC_045512.2	14306	14331	TCSv2-CoV_1	1	-	TTTGGGTGGTATGTCTGATCCCAAT
NC_045512.2	14335	14360	TCSv2-CoV_1	1	-	TGCATCTGTCATCCAAACAGTTAAC
NC_045512.2	14460	14485	TCSv2-CoV_1	1	-	GAAGTGGTATCCAGTTGAAACTACA
NC_045512.2	14559	14584	TCSv2-CoV_1	1	-	GTGCATAGCAGGGTCAGCAGCATAC
NC_045512.2	14582	14607	TCSv2-CoV_1	1	-	AGTAATAGATTACCAGAAGCAGCGT
NC_045512.2	14621	14646	TCSv2-CoV_1	1	-	GTAAGTGCAGCTACTGAAAAGCACG
NC_045512.2	14777	14802	TCSv2-CoV_1	1	-	TCATAATCGCTGATAGCAGCATTAC
NC_045512.2	14922	14947	TCSv2-CoV_1	1	-	AGCTGATTTGTCTAGGTTGTTGACG
NC_045512.2	14966	14991	TCSv2-CoV_1	1	-	TCATAATAAAGTCTAGCCTTACCCC
NC_045512.2	14997	15022	TCSv2-CoV_1	1	-	AAGTGCATCTTGATCCTCATAACTC
NC_045512.2	15037	15062	TCSv2-CoV_1	1	-	GAGTTATAGTAGGGATGACATTACG
NC_045512.2	15084	15109	TCSv2-CoV_1	1	-	GGTGCGAGCTCTATTCTTTGCACTA
NC_045512.2	15168	15193	TCSv2-CoV_1	1	-	TCCTCTAGTGGCGGCTATTGATTTC
NC_045512.2	15257	15282	TCSv2-CoV_1	1	-	AGGTGAGGGTTTTCTACATCACTAT
NC_045512.2	15368	15393	TCSv2-CoV_1	1	-	CGGTGTGACAAGCTACAACACGTTG
NC_045512.2	15427	15452	TCSv2-CoV_1	1	-	CGCCACACATGACCATTTCACTCAA
NC_045512.2	15539	15564	TCSv2-CoV_1	1	-	AAAAGTGCATTAACATTGGCCGTGA
NC_045512.2	15584	15609	TCSv2-CoV_1	1	-	AAATTGCGGACATACTTATCGGCAA
NC_045512.2	15656	15681	TCSv2-CoV_1	1	-	GCGTAAAACTCATTCACAAAGTCTG
NC_045512.2	15761	15786	TCSv2-CoV_1	1	-	AAGTTCTTTATGCTAGCCACTAGAC
NC_045512.2	15915	15940	TCSv2-CoV_1	1	-	ATCTGGGTAAGGAAGGTACACATAA
NC_045512.2	16011	16036	TCSv2-CoV_1	1	-	ATCTATAGCTAAAGACACGAACCGT
NC_045512.2	16036	16061	TCSv2-CoV_1	1	-	TAGGATGTTTAGTAAGTGGGTAAGC
NC_045512.2	16122	16147	TCSv2-CoV_1	1	-	CATGTCTAACATGTGTCCTGTTAAC
NC_045512.2	16184	16209	TCSv2-CoV_1	1	-	GCCTCATAAAACTCAGGTTCCCAAT
NC_045512.2	16221	16246	TCSv2-CoV_1	1	-	CCCAACAGCCTGTAAGACTGTATGC
NC_045512.2	16292	16317	TCSv2-CoV_1	1	-	CAACATAAGAATGGTCTACGTATGC
NC_045512.2	16376	16401	TCSv2-CoV_1	1	-	CAACCTGGAGCATTGCAAACATACG
NC_045512.2	16484	16509	TCSv2-CoV_1	1	-	CCAAAAACTTGTCCATTAGCACACA
NC_045512.2	16632	16657	TCSv2-CoV_1	1	-	AGCTTTGAGCGTTTCTGCTGCAAAA
NC_045512.2	16729	16754	TCSv2-CoV_1	1	-	TAGGTTTACCAACTTCCCATGAAAG
NC_045512.2	16825	16850	TCSv2-CoV_1	1	-	AGTCACCTTTTTCAAAGGTGTACTC
NC_045512.2	16930	16955	TCSv2-CoV_1	1	-	GTGTAGGTGCACTTAATGGCATTAC
NC_045512.2	16955	16980	TCSv2-CoV_1	1	-	CTAACATAGTGCTCTTGTGGCACTA
NC_045512.2	17053	17078	TCSv2-CoV_1	1	-	GGAGTGTAGAATACTTTTGCATACC
NC_045512.2	17147	17172	TCSv2-CoV_1	1	-	GCATGAGAGCAAGCTGTATACACTA
NC_045512.2	17172	17197	TCSv2-CoV_1	1	-	CTTCTCACATAGTGCATCAACAGCG
NC_045512.2	17245	17270	TCSv2-CoV_1	1	-	TATCAAAACACTCTACACGAGCACG
NC_045512.2	17333	17358	TCSv2-CoV_1	1	-	TCAAAGACAACTATATCTGCTGTCG
NC_045512.2	17411	17436	TCSv2-CoV_1	1	-	CCAATGTACACATAGTGCTTAGCAC
NC_045512.2	17461	17486	TCSv2-CoV_1	1	-	GTGTGCCCTTAGTTAGCAATGTGCG
NC_045512.2	17563	17588	TCSv2-CoV_1	1	-	TGTCAACAATTTCAGCAGGACAACG
NC_045512.2	17674	17699	TCSv2-CoV_1	1	-	TTGCAGATGAAACATCATGCGTGAT
NC_045512.2	17736	17761	TCSv2-CoV_1	1	-	TTTTCTCCAAGCAGGGTTACGTGTA
NC_045512.2	17842	17867	TCSv2-CoV_1	1	-	CATAGTCATATTCTGAGCCCTGTGA
NC_045512.2	17997	18022	TCSv2-CoV_1	1	-	CCTACGTGGAATTTCAAGACTTGTA
NC_045512.2	18089	18114	TCSv2-CoV_1	1	-	GTAGGTGCCTGTGTAGGATGTAACC
NC_045512.2	18170	18195	TCSv2-CoV_1	1	-	CTATAGGTCATGTCCTTAGGTATGC
NC_045512.2	18241	18266	TCSv2-CoV_1	1	-	GGGTGATAAACATGTTAGGGTAACC
NC_045512.2	18309	18334	TCSv2-CoV_1	1	-	TCTAGTAGCATGACACCCCTCGACA
NC_045512.2	18382	18407	TCSv2-CoV_1	1	-	CTGTAGGTACAGCAACTAGGTTAAC
NC_045512.2	18449	18474	TCSv2-CoV_1	1	-	TGATCTCCAGGCGGTGGTTTAGCAC
NC_045512.2	18593	18618	TCSv2-CoV_1	1	-	GTCAACTCAAAGCCATGTGCCCATA
NC_045512.2	18648	18673	TCSv2-CoV_1	1	-	ATCACATAGACAACAGGTGCGCTCA
NC_045512.2	18784	18809	TCSv2-CoV_1	1	-	GGTTGCTTTGTAGGTTACCTGTAAA
NC_045512.2	18847	18872	TCSv2-CoV_1	1	-	TAGTCATGATTGCATCACAACTAGC
NC_045512.2	18875	18900	TCSv2-CoV_1	1	-	ACAAAGCACTCGTGGACAGCTAGAC
NC_045512.2	19029	19054	TCSv2-CoV_1	1	-	AATAGCTTTAGGGTTACCAATGTCG
NC_045512.2	19148	19173	TCSv2-CoV_1	1	-	GTGAATTTGTCAGAATGTGTGGCAT
NC_045512.2	19204	19229	TCSv2-CoV_1	1	-	TGGAATTAGCAGGATATCTATCGAC
NC_045512.2	19252	19277	TCSv2-CoV_1	1	-	CAGGCAAGTTAAGGTTAGATAGCAC
NC_045512.2	19385	19410	TCSv2-CoV_1	1	-	TTTCCATGAGACTCACATGGACTGT
NC_045512.2	19464	19489	TCSv2-CoV_1	1	-	GACAGCACCACCTAAATTGCAACGT
NC_045512.2	19507	19532	TCSv2-CoV_1	1	-	AAGCATCGAGATACAATCTGTACTC
NC_045512.2	19667	19692	TCSv2-CoV_1	1	-	ACTGGTACTTCACCCTGTTGTCCAT
NC_045512.2	19801	19826	TCSv2-CoV_1	1	-	CCTCTGGTACTGGTTTAATGTTGCG
NC_045512.2	19952	19977	TCSv2-CoV_1	1	-	AGTGGTGCACAAATCGTTTCAGTTG
NC_045512.2	20070	20095	TCSv2-CoV_1	1	-	TTTGGGACCTACAGATGGTTGTAAA
NC_045512.2	20165	20190	TCSv2-CoV_1	1	-	GGTAATTGTTGGACAACACCATCAA
NC_045512.2	20290	20315	TCSv2-CoV_1	1	-	AGGCATAGCCTTCTAATTTATACCG
NC_045512.2	20357	20382	TCSv2-CoV_1	1	-	AGTCCAATCAGTAGATGTAAACCAC
NC_045512.2	20466	20491	TCSv2-CoV_1	1	-	ACACTTAGATGAACCTGTTTGCGCA
NC_045512.2	20605	20630	TCSv2-CoV_1	1	-	GGCCATCTTTACACCAAAGCATAAA
NC_045512.2	20675	20700	TCSv2-CoV_1	1	-	AGATTAGGCATAGCAACACCCGGTT
NC_045512.2	20788	20813	TCSv2-CoV_1	1	-	GACACAGTTGAGTATATTTTGCGAC
NC_045512.2	20857	20882	TCSv2-CoV_1	1	-	CAGAACCAGCACCAAAATGTATAAC
NC_045512.2	20935	20960	TCSv2-CoV_1	1	-	TAAGATCTGAATCGACAAGCAGCGT
NC_045512.2	20997	21022	TCSv2-CoV_1	1	-	AGCTGTATGTACAGTTGCACAATCA
NC_045512.2	21138	21163	TCSv2-CoV_1	1	-	AGCCACGGAACCTCCAAGAGCTAGC
NC_045512.2	21218	21243	TCSv2-CoV_1	1	-	GTAACAAAGGCTGTCCACCATGCGA
NC_045512.2	21293	21318	TCSv2-CoV_1	1	-	TCTATTTGTTCGCGTGGTTTGCCAA
NC_045512.2	21422	21447	TCSv2-CoV_1	1	-	TTTAAAGACATAACAGCAGTACCCC
NC_045512.2	21581	21606	TCSv2-CoV_1	1	-	ACTGACTAGAGACTAGTGGCAATAA
NC_045512.2	21641	21666	TCSv2-CoV_1	1	-	CACGTGTGAAAGAATTAGTGTATGC
NC_045512.2	21662	21687	TCSv2-CoV_1	1	-	CTTTGTCAGGGTAATAAACACCACG
NC_045512.2	21786	21811	TCSv2-CoV_1	1	-	ACAGGGTTATCAAACCTCTTAGTAC
NC_045512.2	21893	21918	TCSv2-CoV_1	1	-	TAAGTAGGGACTGGGTCTTCGAATC
NC_045512.2	22075	22100	TCSv2-CoV_1	1	-	AAGGTCCATAAGAAAAGGCTGAGAG
NC_045512.2	22197	22222	TCSv2-CoV_1	1	-	AAACCCTGAGGGAGATCACGCACTA
NC_045512.2	22222	22247	TCSv2-CoV_1	1	-	ATCTACCAATGGTTCTAAAGCCGAA
NC_045512.2	22364	22389	TCSv2-CoV_1	1	-	GAAAAGTCCTAGGTTGAAGATAACC
NC_045512.2	22448	22473	TCSv2-CoV_1	1	-	TCAACGTACACTTTGTTTCTGAGAG
NC_045512.2	22584	22609	TCSv2-CoV_1	1	-	GATGCAAATCTGGTGGCGTTAAAAA
NC_045512.2	22630	22655	TCSv2-CoV_1	1	-	ATCAGCAACACAGTTGCTGATTCTC
NC_045512.2	22790	22815	TCSv2-CoV_1	1	-	TCTTTCCAGTTTGCCCTGGAGCGAT
NC_045512.2	22964	22989	TCSv2-CoV_1	1	-	CGGCCTGATAGATTTCAGTTGAAAT
NC_045512.2	23072	23097	TCSv2-CoV_1	1	-	CTACTACTCTGTATGGTTGGTAACC
NC_045512.2	23111	23136	TCSv2-CoV_1	1	-	AAACAGTTGCTGGTGCATGTAGAAG
NC_045512.2	23247	23272	TCSv2-CoV_1	1	-	GCAATGTCTCTGCCAAATTGTTGGA
NC_045512.2	23405	23430	TCSv2-CoV_1	1	-	CAACAGGGACTTCTGTGCAGTTAAC
NC_045512.2	23573	23598	TCSv2-CoV_1	1	-	TAGTCTGAGTCTGATAACTAGCGCA
NC_045512.2	23624	23649	TCSv2-CoV_1	1	-	TGTAGGCAATGATGGATTGACTAGC
NC_045512.2	23745	23770	TCSv2-CoV_1	1	-	ACTGATGTCTTGGTCATAGACACTG
NC_045512.2	23855	23880	TCSv2-CoV_1	1	-	CAACAGCTATTCCAGTTAAAGCACG
NC_045512.2	23873	23898	TCSv2-CoV_1	1	-	GGGTGTTTTTGTCTTGTTCAACAGC
NC_045512.2	24043	24068	TCSv2-CoV_1	1	-	TTTGATGAAGCCAGCATCTGCAAGT
NC_045512.2	24199	24224	TCSv2-CoV_1	1	-	GGTCCAACCAGAAGTGATTGTACCC
NC_045512.2	24348	24373	TCSv2-CoV_1	1	-	GAGTCTTGAATTTTGCCAATAGCAC
NC_045512.2	24442	24467	TCSv2-CoV_1	1	-	GGAGCTAAGTTGTTTAACAAGCGTG
NC_045512.2	24506	24531	TCSv2-CoV_1	1	-	CAGCCTCAACTTTGTCAAGACGTGA
NC_045512.2	24542	24567	TCSv2-CoV_1	1	-	GAAGTCTGCCTGTGATCAACCTATC
NC_045512.2	24651	24676	TCSv2-CoV_1	1	-	TTTGATTGTCCAAGTACACACTCTG
NC_045512.2	24744	24769	TCSv2-CoV_1	1	-	GGGACATAAGTCACATGCAAGAAGA
NC_045512.2	24849	24874	TCSv2-CoV_1	1	-	ACAAACCAGTGTGTGCCATTTGAAA
NC_045512.2	24967	24992	TCSv2-CoV_1	1	-	AGGTTGCAAAGGATCATAAACTGTG
NC_045512.2	25111	25136	TCSv2-CoV_1	1	-	CTTGGCAACCTCATTGAGGCGGTCA
NC_045512.2	25155	25180	TCSv2-CoV_1	1	-	TACTTTCCAAGTTCTTGGAGATCGA
NC_045512.2	25191	25216	TCSv2-CoV_1	1	-	AGCCAAATGTACCATGGCCATTTTA
NC_045512.2	25339	25364	TCSv2-CoV_1	1	-	TCCTTTGAGCACTGGCTCAGAGTCG
NC_045512.2	25489	25514	TCSv2-CoV_1	1	-	GTGAGGCTTGTATCGGTATCGTTGC
NC_045512.2	25521	25546	TCSv2-CoV_1	1	-	TGCAACGCCAACAATAAGCCATCCG
NC_045512.2	25565	25590	TCSv2-CoV_1	1	-	TTGAGGGTTATGATTTTGGAAGCGC
NC_045512.2	25674	25699	TCSv2-CoV_1	1	-	TTCAAGGCCAGCAGCAACGAGCAAA
NC_045512.2	25789	25814	TCSv2-CoV_1	1	-	AAAGTAATGGGTTTTTGGAACGGCA
NC_045512.2	25890	25915	TCSv2-CoV_1	1	-	GCCATCACCTGAAGTAATGACAATT
NC_045512.2	26049	26074	TCSv2-CoV_1	1	-	ATGTTCAACACCAGTGTCTGTACTC
NC_045512.2	26147	26172	TCSv2-CoV_1	1	-	ATTACTGGATTAACAACTCCGGATG
NC_045512.2	26204	26229	TCSv2-CoV_1	1	-	GCTTGTGCTTACAAAGGCACGCTAG
NC_045512.2	26233	26258	TCSv2-CoV_1	1	-	CGAATGAGTACATAAGTTCGTACTC
NC_045512.2	26256	26281	TCSv2-CoV_1	1	-	TAACGTACCTGTCTCTTCCGAAACG
NC_045512.2	26292	26317	TCSv2-CoV_1	1	-	CACGAAAGCAAGAAAAAGAAGTACG
NC_045512.2	26325	26350	TCSv2-CoV_1	1	-	AGTAAGGATGGCTAGTGTAACTAGC
NC_045512.2	26366	26391	TCSv2-CoV_1	1	-	ACGTTAACAATATTGCAGCAGTACG
NC_045512.2	26453	26478	TCSv2-CoV_1	1	-	TTCGTTTAGACCAGAAGATCAGGAA
NC_045512.2	26538	26563	TCSv2-CoV_1	1	-	TAAGCTCTTCAACGGTAATAGTACC
NC_045512.2	26622	26647	TCSv2-CoV_1	1	-	TGTTGGCATAGGCAAATTGTAGAAG
NC_045512.2	26767	26792	TCSv2-CoV_1	1	-	AAGCCTACAAGACAAGCCATTGCGA
NC_045512.2	26839	26864	TCSv2-CoV_1	1	-	GGATTGAATGACCACATGGAACGCG
NC_045512.2	26882	26907	TCSv2-CoV_1	1	-	AATAGTGCCATGGAGTGGCACGTTG
NC_045512.2	26940	26965	TCSv2-CoV_1	1	-	GTCCACGAAGGATCACAGCTCCGAT
NC_045512.2	26966	26991	TCSv2-CoV_1	1	-	TAGATGGTGTCCAGCAATACGAAGA
NC_045512.2	26994	27019	TCSv2-CoV_1	1	-	TAGGCAGGTCCTTGATGTCACAGCG
NC_045512.2	27078	27103	TCSv2-CoV_1	1	-	CAAAACCTGAGTCACCTGCTACACG
NC_045512.2	27105	27130	TCSv2-CoV_1	1	-	TGCCAATCCTGTAGCGACTGTATGC
NC_045512.2	27212	27237	TCSv2-CoV_1	1	-	GCTATAGTAACCTGAAAGTCAACGA
NC_045512.2	27366	27391	TCSv2-CoV_1	1	-	CGTTTAATCAATCTCCATTGGTTGC
NC_045512.2	27412	27437	TCSv2-CoV_1	1	-	AAGTAGCGAGTGTTATCAGTGCCAA
NC_045512.2	27510	27535	TCSv2-CoV_1	1	-	ATGAAATGGTGAATTGCCCTCGTAT
NC_045512.2	27622	27647	TCSv2-CoV_1	1	-	TAGGTGAAACTGATCTGGCACGTAA
NC_045512.2	27703	27728	TCSv2-CoV_1	1	-	GTGTTATAAACACTATTGCCGCAAC
NC_045512.2	27789	27814	TCSv2-CoV_1	1	-	GGAATAGCAGAAAGGCTAAAAAGCA
NC_045512.2	27876	27901	TCSv2-CoV_1	1	-	ATTTCATGTTCGTTTAGGCGTGACA
NC_045512.2	27928	27953	TCSv2-CoV_1	1	-	CATTCTTGGTGAAATGCAGCTACAG
NC_045512.2	28071	28096	TCSv2-CoV_1	1	-	TAGAACCAGCCTCATCCACGCACAA
NC_045512.2	28189	28214	TCSv2-CoV_1	1	-	TCTTCATAGAACGAACAACGCACTA
NC_045512.2	28319	28344	TCSv2-CoV_1	1	-	TTGAATCTGAGGGTCCACCAAACGT
NC_045512.2	28388	28413	TCSv2-CoV_1	1	-	TGGGTAAACCTTGGGGCCGACGTTG
NC_045512.2	28431	28456	TCSv2-CoV_1	1	-	TTGCCATGTTGAGTGAGAGCGGTGA
NC_045512.2	28473	28498	TCSv2-CoV_1	1	-	TTAATTGGAACGCCTTGTCCTCGAG
NC_045512.2	28556	28581	TCSv2-CoV_1	1	-	CTTTCATTTTACCGTCACCACCACG
NC_045512.2	28665	28690	TCSv2-CoV_1	1	-	AAGGCTCCCTCAGTTGCAACCCATA
NC_045512.2	28745	28770	TCSv2-CoV_1	1	-	TTGTTCCTTGAGGAAGTTGTAGCAC
NC_045512.2	28844	28869	TCSv2-CoV_1	1	-	GAGTTGAATTTCTTGAACTGTTGCG
NC_045512.2	28920	28945	TCSv2-CoV_1	1	-	AGCAGCAGCAAAGCAAGAGCAGCAT
NC_045512.2	29072	29097	TCSv2-CoV_1	1	-	CGAAAGCTTGTGTTACATTGTATGC
NC_045512.2	29102	29127	TCSv2-CoV_1	1	-	TTCCTTGGGTTTGTTCTGGACCACG
NC_045512.2	29229	29254	TCSv2-CoV_1	1	-	GAAGGTGTGACTTCCATGCCAATGC
NC_045512.2	29259	29284	TCSv2-CoV_1	1	-	ATGGCACCTGTGTAGGTCAACCACG
NC_045512.2	29348	29373	TCSv2-CoV_1	1	-	CTGTTGGTGGGAATGTTTTGTATGC
NC_045512.2	29417	29442	TCSv2-CoV_1	1	-	GCTGTTTCTTCTGTCTCTGCGGTAA
NC_045512.2	29571	29596	TCSv2-CoV_1	1	-	ATCGTAAACGGAAAAGCGAAAACGT
NC_045512.2	29601	29626	TCSv2-CoV_1	1	-	GAATTCATTCTGCACAAGAGTAGAC
NC_045512.2	29698	29723	TCSv2-CoV_1	1	-	GGTGGCTCTTTCAAGTCCTCCCTAA
NC_045512.2	29753	29778	TCSv2-CoV_1	1	-	CTAGCATTGTTCACTGTACACTCGA
