## Supplementary material for "Tiled-ClickSeq for targeted sequencing of complete coronavirus genomes with simultaneous capture of RNA recombination and minority variants": SData 3

### Sheet: Isolates
Sample	Library Type	Final SNVs relative to NC_045512.2 (pilon CV>25)	Library Type		Library Type		Library Type		Deposited Reference
TVP_23155	NEB (UTMB)	C8782T C18060T A28144C							MN985325
TVP_23155	Nanopore_Tiled-ClickSeq	C8782T C18060T A28144C	ClickSeq	C8782T C18060T A28144C	Tiled-ClickSeq	C8782T C18060T A28144C
WRCEVA _000501	ClickSeq	C241T C1059T C3037T C14408T A23403G G25563T	Tiled-ClickSeq	C241T C1059T C3037T C14408T A23403G G25563T	Nanopore_Tiled-ClickSeq	C241T C1059T C3037T C14408T A23403G G25563T	ARTICv3	C241T C1059T C3037T C14408T A23403G G25563T	MW047307	SARS-CoV-2/human/USA/WRCEVA _000501/2020
WRCEVA _000502	ClickSeq	C241T C1059T C3037T G3068A C9169T C14408T A23403G G25563T	Tiled-ClickSeq	C241T C1059T C3037T G3068A C9169T C14408T A23403G G25563T	Nanopore_Tiled-ClickSeq	C241T C1059T C3037T G3068A C9169T C14408T A23403G G25563T	ARTICv3	C241T C1059T C3037T G3068A C9169T C14408T A23403G G25563T	MW047308	SARS-CoV-2/human/USA/WRCEVA _000502/2020
WRCEVA _000503	Tiled-ClickSeq	C241T C1059T C3037T C14408T A23403G G25563T							MW703487	SARS-CoV-2/human/USA/WRCEVA _000503/2020
WRCEVA _000504	Tiled-ClickSeq	C241T C1059T C3037T C14408T A23403G G25563T T29858A							MW703489	SARS-CoV-2/human/USA/WRCEVA _000504/2020
WRCEVA _000505	ClickSeq	C241T C1059T C3037T T10213C C10319T C14408T T17137C A23403G G25563T C27964T	Tiled-ClickSeq	C241T C1059T C3037T T10213C C10319T C14408T T17137C A23403G G25563T C27964T	Nanopore_Tiled-ClickSeq	C241T C1059T C3037T T10213C C10319T C14408T T17137C A23403G G25563T C27964T	ARTICv3	C241T C1059T C3037T T10213C C10319T C14408T T17137C A23403G G25563T C27964T	MW047309	SARS-CoV-2/human/USA/WRCEVA _000505/2020
WRCEVA _000506	ClickSeq	T168C C241T C3037T C14408T A23403G C24797T	Tiled-ClickSeq	T168C C241T C3037T C14408T A23403G C24797T	Nanopore_Tiled-ClickSeq	T168C C241T C3037T C14408T A23403G C24797T	ARTICv3	T168C C241T C3037T C14408T A23403G C24797T	MW047310	SARS-CoV-2/human/USA/WRCEVA _000506/2020
WRCEVA _000507	ClickSeq	C241T C1059T C3037T C14408T A23403G G25563T	Tiled-ClickSeq	C241T C1059T C3037T C14408T A23403G G25563T	Nanopore_Tiled-ClickSeq	C241T C1059T C3037T C14408T A23403G G25563T	ARTICv3	C241T C1059T C3037T C14408T A23403G G25563T	MW047311	SARS-CoV-2/human/USA/WRCEVA _000507/2020
WRCEVA _000508	ClickSeq	T490A C3177T C6040T C6843T C8782T C8950T G12478A T18736C C24034T T26729C C26801T G28077C T28144C C28896G C29451T A29700G	Tiled-ClickSeq	T490A C3177T C6040T C6843T C8782T C8950T G12478A T18736C C24034T T26729C C26801T G28077C T28144C C28896G C29451T A29700G	Nanopore_Tiled-ClickSeq	T490A C3177T C6040T C6843T C8782T C8950T G12478A T18736C C24034T T26729C C26801T G28077C T28144C C28896G C29451T A29700G	ARTICv3	T490A C3177T C6040T C6843T C8782T C8950T G12478A T18736C C24034T T26729C C26801T G28077C T28144C C28896G C29451T A29700G	MW047312	SARS-CoV-2/human/USA/WRCEVA _000508/2020
WRCEVA _000509	ClickSeq	C241T C1059T C3037T C14408T A18082G A23403G G25563T A27357G C27964T	Tiled-ClickSeq	C241T C1059T C3037T C14408T A18082G A23403G G25563T A27357G C27964T	Nanopore_Tiled-ClickSeq	C241T C1059T C3037T C14408T A18082G A23403G G25563T A27357G C27964T	ARTICv3	C241T C1059T C3037T C14408T A18082G A23403G G25563T A27357G C27964T	MW047313	SARS-CoV-2/human/USA/WRCEVA _000509/2020
WRCEVA _000510	ClickSeq	C241T C3037T C14408T A23403G C24797T	Tiled-ClickSeq	T168C C241T C3037T C14408T A23403G C24797T	Nanopore_Tiled-ClickSeq	T168C C241T C3037T C14408T A23403G C24797T	ARTICv3	T168C C241T C3037T C14408T A23403G C24797T	MW047314	SARS-CoV-2/human/USA/WRCEVA _000510/2020
WRCEVA _000511	Tiled-ClickSeq	C241T C1059T C3037T C14408T G17808T C21196A A23403G G25563T C27964T A27994G							MW703489	SARS-CoV-2/human/USA/WRCEVA _000511/2020
WRCEVA _000512	Tiled-ClickSeq	C241T C3037T C8320T C14408T G17964A A23403G C23575T							MW703490	SARS-CoV-2/human/USA/WRCEVA _000512/2020
WRCEVA _000513	ClickSeq	A3003T C8782T C10811T T10813A C17747T A17858G C18060T A24694T T28144C	Tiled-ClickSeq	A3003T C8782T C10811T T10813A C17747T A17858G C18060T A24694T T28144C	Nanopore_Tiled-ClickSeq	A3003T C8782T C10811T T10813A C17747T A17858G C18060T A24694T T28144C	ARTICv3	A3003T C8782T C10811T T10813A C17747T A17858G C18060T A24694T T28144C	MW047315	SARS-CoV-2/human/USA/WRCEVA _000513/2020
WRCEVA _000514	ClickSeq	C241T C1059T C3037T C14408T A23403G G25563T	Tiled-ClickSeq	C241T C1059T C3037T C14408T A23403G G25563T	Nanopore_Tiled-ClickSeq	C241T C1059T C3037T C14220T C14408T A23403G G25563T	ARTICv3	C241T C1059T C3037T C14408T A23403G G25563T	MW047316	SARS-CoV-2/human/USA/WRCEVA _000514/2020
WRCEVA _000515	ClickSeq	C241T C3037T C8664T C14408T C15026T T15264C A23403G C27575T	Tiled-ClickSeq	C241T C3037T C8664T C14408T C15026T T15264C A23403G C27575T	Nanopore_Tiled-ClickSeq	C241T C3037T C8664T C14408T C15026T T15264C A23403G C27575T	ARTICv3	C241T C3037T C8664T C14408T C15026T T15264C A23403G C27575T	MW047317	SARS-CoV-2/human/USA/WRCEVA _000515/2020
WRCEVA _000516	ClickSeq	C241T C1059T C3037T C10319T C14408T A23403G G25563T C27964T C28531T	Tiled-ClickSeq	C241T C1059T C3037T C10319T C14408T A23403G G25563T C27964T C28531T	Nanopore_Tiled-ClickSeq	C241T C1059T C3037T C10319T C14408T A23403G G25563T C27964T C28531T	ARTICv3	C241T C1059T C3037T C10319T C14408T A23403G G25563T C27964T C28531T	MW047318	SARS-CoV-2/human/USA/WRCEVA _000516/2020

### Sheet: Clinical_Samples
Sample Name (Full)	Sample Name	Genome Deposition	Accesion Number	PANGO Clade	CT Value	Percent Coverage > 10x	Percent Coverage > 50x	Percent Coverage > 100x
SARS-CoV-2/human/USA/Micro-GNL-6/2021	Micro-GNL-6	No			20.5	0.963248	0.738755	0.500184
SARS-CoV-2/human/USA/Micro-GNL-23/2021	Micro-GNL-23	Yes	EPI_ISL_2264443	B.1.1.7	16.4	0.998294	0.997191	0.996489
SARS-CoV-2/human/USA/Micro-GNL-48/2021	Micro-GNL-48	Yes	EPI_ISL_2264446	B.1.1.7	16.5	0.998261	0.996923	0.995318
SARS-CoV-2/human/USA/Micro-GNL-73/2021	Micro-GNL-73	Yes	EPI_ISL_2264449	P.2	16.9	0.997492	0.994649	0.990302
SARS-CoV-2/human/USA/Micro-GNL-85/2021	Micro-GNL-85	Yes	EPI_ISL_2264452	B.1.1.7	17.9	0.998395	0.997057	0.99495
SARS-CoV-2/human/USA/Micro-GNL-93/2021	Micro-GNL-93	Yes	EPI_ISL_2264454	B.1.2	14.8	0.997157	0.990636	0.972745
SARS-CoV-2/human/USA/Micro-GNL-94/2021	Micro-GNL-94	Yes	EPI_ISL_2264456	B.1.1.228	15.1	0.997458	0.997191	0.996923
SARS-CoV-2/human/USA/Micro-GNL-117/2021	Micro-GNL-117	Yes	EPI_ISL_2264458	R.1	17.6	0.997893	0.990804	0.977293
SARS-CoV-2/human/USA/Micro-GNL-124/2021	Micro-GNL-124	Yes	EPI_ISL_2264461	B.1.1.7	15.7	0.998763	0.99796	0.997057
SARS-CoV-2/human/USA/Micro-GNL-128/2021	Micro-GNL-128	Yes	EPI_ISL_2264464	B.1.1.7	17	0.998294	0.997191	0.996723
SARS-CoV-2/human/USA/Micro-GNL-129/2021	Micro-GNL-129	Yes	EPI_ISL_2264467	B.1.1.7	17.1	0.998328	0.997291	0.99689
SARS-CoV-2/human/USA/Micro-GNL-131/2021	Micro-GNL-131	No			31.7	0.978698	0.958365	0.925058
SARS-CoV-2/human/USA/Micro-GNL-132/2021	Micro-GNL-132	Yes	EPI_ISL_2264470	B.1.2	17	0.998294	0.998094	0.997458
SARS-CoV-2/human/USA/Micro-GNL-133/2021	Micro-GNL-133	No			28.5	0.135873	0.0845066	0.0235762
SARS-CoV-2/human/USA/Micro-GNL-134/2021	Micro-GNL-134	Yes	EPI_ISL_2264474	B.1.2	14	0.99903	0.998796	0.998763
SARS-CoV-2/human/USA/Micro-GNL-135/2021	Micro-GNL-135	Yes	EPI_ISL_2264476	B.1.2	14	0.998161	0.997258	0.997224
SARS-CoV-2/human/USA/Micro-GNL-136/2021	Micro-GNL-136	Yes	EPI_ISL_2264479	B.1.2	14.1	0.999666	0.997693	0.997492
SARS-CoV-2/human/USA/Micro-GNL-137/2021	Micro-GNL-137	Yes	EPI_ISL_2264482	B.1.596	15.1	0.999298	0.998729	0.998428
SARS-CoV-2/human/USA/Micro-GNL-138/2021	Micro-GNL-138	Yes	EPI_ISL_2264485	B.1.2	15.6	0.998294	0.99796	0.997458
SARS-CoV-2/human/USA/Micro-GNL-139/2021	Micro-GNL-139	Yes	EPI_ISL_2264488	B.1.2	15.9	0.999699	0.999599	0.998495
SARS-CoV-2/human/USA/Micro-GNL-140/2021	Micro-GNL-140	Yes	EPI_ISL_2264491	B.1.1.519	16	0.998294	0.996121	0.993579
SARS-CoV-2/human/USA/Micro-GNL-141/2021	Micro-GNL-141	Yes	EPI_ISL_2264494	B.1.1.228	16.5	0.997458	0.997157	0.996957
SARS-CoV-2/human/USA/Micro-GNL-142/2021	Micro-GNL-142	No			17.1	0.998729	0.998729	0.998294
SARS-CoV-2/human/USA/Micro-GNL-143/2021	Micro-GNL-143	Yes	EPI_ISL_2264496	B.1.2	20.6	0.996823	0.993245	0.986557
SARS-CoV-2/human/USA/Micro-GNL-144/2021	Micro-GNL-144	No			19.7	0.998696	0.991941	0.987593
SARS-CoV-2/human/USA/Micro-GNL-145/2021	Micro-GNL-145	Yes	EPI_ISL_2264499	B.1.2	22.3	0.991874	0.970371	0.927766
SARS-CoV-2/human/USA/Micro-GNL-146/2021	Micro-GNL-146	Yes	EPI_ISL_2264502	B.1.1.7	23	0.984717	0.930877	0.848978
SARS-CoV-2/human/USA/Micro-GNL-147/2021	Micro-GNL-147	No			23.3	0.966793	0.752901	0.484199
SARS-CoV-2/human/USA/Micro-GNL-148/2021	Micro-GNL-148	No			24.8	0.833528	0.771695	0.693576
SARS-CoV-2/human/USA/Micro-GNL-149/2021	Micro-GNL-149	No			25.8	0.725613	0.615289	0.495201
SARS-CoV-2/human/USA/Micro-GNL-150/2021	Micro-GNL-150	No			26.6	0.453065	0.354881	0.217871
SARS-CoV-2/human/USA/Micro-GNL-151/2021	Micro-GNL-151	No			31.2	0.0609972	0.0445775	0.0445775
SARS-CoV-2/human/USA/Micro-GNL-152/2021	Micro-GNL-152	No			NA	0.996054	0.994014	0.991372
SARS-CoV-2/human/USA/Micro-GNL-153/2021	Micro-GNL-153	Yes	EPI_ISL_2264505	B.1	NA	0.99689	0.995017	0.992743
SARS-CoV-2/human/USA/Micro-GNL-154/2021	Micro-GNL-154	No			NA	0.0282246	0.0187272	0.0149818
SARS-CoV-2/human/USA/Micro-GNL-155/2021	Micro-GNL-155	No			NA	0.0244791	0.014848	0.00374544
SARS-CoV-2/human/USA/Micro-GNL-156/2021	Micro-GNL-156	No			NA	0.0327057	0.029997	0.0289269
SARS-CoV-2/human/USA/Micro-GNL-157/2021	Micro-GNL-157	Yes	EPI_ISL_3504121	B.1.577	NA	0.997659	0.997291	0.997224
SARS-CoV-2/human/USA/Micro-GNL-158/2021	Micro-GNL-158	Yes	EPI_ISL_3504122	B.1.2	NA	0.998361	0.998361	0.997291
SARS-CoV-2/human/USA/Micro-GNL-159/2021	Micro-GNL-159	Yes	EPI_ISL_3504123	B.1.2	NA	0.994616	0.986623	0.968799
SARS-CoV-2/human/USA/Micro-GNL-160/2021	Micro-GNL-160	Yes	EPI_ISL_3504124	B.1.582	NA	0.995519	0.990436	0.986557
SARS-CoV-2/human/USA/Micro-GNL-161/2021	Micro-GNL-161	Yes	EPI_ISL_3504125	B.1.2	15.5	0.999398	0.998696	0.997525
SARS-CoV-2/human/USA/Micro-GNL-162/2021	Micro-GNL-162	Yes	EPI_ISL_3504126	B.1.1.7	16	0.998462	0.998328	0.997559
SARS-CoV-2/human/USA/Micro-GNL-163/2021	Micro-GNL-163	Yes	EPI_ISL_3504127	B.1.2	18.3	0.997626	0.997191	0.997124
SARS-CoV-2/human/USA/Micro-GNL-164/2021	Micro-GNL-164	Yes	EPI_ISL_3504128	B.1.2	19	0.997191	0.997191	0.996522
SARS-CoV-2/human/USA/Micro-GNL-165/2021	Micro-GNL-165	No			20.4	0.996756	0.996154	0.99602
SARS-CoV-2/human/USA/Micro-GNL-166/2021	Micro-GNL-166	Yes	EPI_ISL_3504129	B.1.1	20.6	0.997191	0.997157	0.996923
SARS-CoV-2/human/USA/Micro-GNL-167/2021	Micro-GNL-167	Yes	EPI_ISL_3504130	B.1.596	20.8	0.996689	0.996121	0.994047
SARS-CoV-2/human/USA/Micro-GNL-168/2021	Micro-GNL-168	No			27.5	0	0	0
SARS-CoV-2/human/USA/Micro-GNL-169/2021	Micro-GNL-169	No			28.1	0.263686	0.245728	0.223757
SARS-CoV-2/human/USA/Micro-GNL-170/2021	Micro-GNL-170	No			32.2	0.0312009	0.0249139	0.0180584
SARS-CoV-2/human/USA/Micro-GNL-171/2021	Micro-GNL-171	No			17.9	0.871217	0.550982	0.296124
SARS-CoV-2/human/USA/Micro-GNL-172/2021	Micro-GNL-172	Yes	EPI_ISL_3504131	B.1.2	18	0.99806	0.997358	0.997291
SARS-CoV-2/human/USA/Micro-GNL-173/2021	Micro-GNL-173	Yes	EPI_ISL_3504132	R.1	18.9	0.997893	0.99699	0.996188
SARS-CoV-2/human/USA/Micro-GNL-174/2021	Micro-GNL-174	Yes	EPI_ISL_3504133	B.1.1.519	21.4	0.994248	0.987359	0.979534
SARS-CoV-2/human/USA/Micro-GNL-175/2021	Micro-GNL-175	No			29.8	0.722737	0.612815	0.379126
SARS-CoV-2/human/USA/Micro-GNL-176/2021	Micro-GNL-176	No			21.8	0.989098	0.974885	0.961542
SARS-CoV-2/human/USA/Micro-GNL-177/2021	Micro-GNL-177	No			21.8	0.110524	0.07113	0.0583553
SARS-CoV-2/human/USA/Micro-GNL-178/2021	Micro-GNL-178	No			33.1	0.0513995	0.0374544	0.0321372
SARS-CoV-2/human/USA/Micro-GNL-179/2021	Micro-GNL-179	No			36.1	0.0383574	0.0346788	0.0290606
